# The BLM-TOP3A-RMI1-RMI2 proximity map reveals that RAD54L2 suppresses sister chromatid exchanges

**DOI:** 10.1101/2024.04.07.588476

**Authors:** Jung Jennifer Ho, Edith Cheng, Cassandra J. Wong, Jonathan R. St-Germain, Wade H. Dunham, Brian Raught, Anne-Claude Gingras, Grant W. Brown

## Abstract

Homologous recombination is a largely error-free DNA repair mechanism conserved across all domains of life and is essential for the maintenance of genome integrity. Not only are the mutations in homologous recombination repair genes probable cancer drivers, some also cause genetic disorders. In particular, mutations in the Bloom (BLM) helicase cause Bloom Syndrome, a rare autosomal recessive disorder characterized by increased sister chromatid exchanges and predisposition to a variety of cancers. The pathology of Bloom Syndrome stems from the impaired activity of the BLM-TOP3A-RMI1-RMI2 (BTRR) complex which suppresses crossover recombination to prevent potentially deleterious genome rearrangements. We provide a comprehensive BTRR proximity interactome, revealing proteins that suppress crossover recombination. We find that RAD54L2, a SNF2-family protein, physically interacts with BLM and suppresses sister chromatid exchanges. RAD54L2 is important for recruitment of BLM to chromatin and requires an intact ATPase domain to promote non-crossover recombination. Thus, the BTRR proximity map identifies a regulator of recombination.
