## Supplementary material for "The BLM-TOP3A-RMI1-RMI2 proximity map reveals that RAD54L2 suppresses sister chromatid exchanges": Reagents and Tools Table

### Sheet: Sheet3
Reagents and Tools Table
Reagent/Resource	Reference or Source	Identifier or Catalog Number
	Source (public): Stock center, company, other labs Reference: list relevant study (e.g. Smith et al, 2017) if referring to previously published work; use “this study” if new. If neither applies: briefly explain.	Provide catalog numbers, stock numbers, database IDs or accession numbers, RRIDs or other relevant identifiers.
Experimental Models
List cell lines, model organism strains, patient samples, isolated cell types etc. Indicate the species when appropriate.
Flp-In-T-REx-293	Invitrogen	RRID: CVCL_U427
U2OS	Daniel Durocher	RRID: CVCL_0042
U2OS DR-GFP	Daniel Durocher	RRID:CVCL_B0A7
Flp-In-T-REx-293-BirA*-BLM	This study
Flp-In-T-REx-293-BirA*-TOP3A	This study
Flp-In-T-REx-293-BirA*-RMI1	This study
Flp-In-T-REx-293-BirA*-RMI2	This study
Flp-In-T-REx-293-mT-BLM	This study
Flp-In-T-REx-293-BLM-mT	This study
U2OS RAD54L2KOcl1	This study
U2OS RAD54L2KOcl2	This study
U2OS DR-GFP RAD54L2KOcl3	This study
Recombinant DNA
Indicate species for genes and proteins when appropriate
pCR4-TOPO-BLM	Mammalian Gene Collection, PMID: 19767417	Clone Id: 7939467
pOTB7-RMI2	Mammalian Gene Collection, PMID: 19767417	Clone Id: 3542171
pcDNA5/FRT/TO-Flag-BirA*	PMID: 25281560
pcDNA5/FRT/TO-Flag-TOP3A	PMID: 22645306
pcDNA5/FRT/TO-Flag-RMI1	PMID: 22645306
pcDNA3/BLM	PMID: 11971187	RRID:Addgene_111766
pOG44	Invitrogen	Cat # V600520
pDONR201	Invitrogen	Cat # 11798-014
pDEST-miniTurbo-Nterm	Anne-Claude Gingras
pDEST-miniTurbo-Cterm	Anne-Claude Gingras
pSpCas9(BB)-2A-Puro (PX459)	Addgene	RRID: Addgene_48139
pCBASceI	Addgene	RRID:Addgene_26477
RAD54L2, Homo sapiens, encoding aa 109 to 1467	Human ORFeome v7.1	Human ORFeome, Internal ID: 12685
RAD54L2, Homo sapiens, encoding aa 1 to 108	Invitrogen, synthetic DNA	NCBI Gene ID: 23132
pDONR201-BLM	This study
pcDNA5/FRT/TO-FLAG-BirA*-BLM	This study
pcDNA5/FRT/TO-FLAG-BirA*-RMI2	This study
pcDNA5/FRT/TO-FLAG-BirA*-TOP3A	This study
pcDNA5/FRT/TO-FLAG-BirA*-RMI1	This study
pcDNA5/FRT/TO-FLAG-BirA*-RAD54L2	This study
pDEST-miniTurbo-Nterm-BLM	This study
pDEST-miniTurbo-Cterm-BLM	This study
PX459-RAD54L2	This study
Antibodies
Include the name of the antibody, the company (or lab) who supplied the antibody, the catalogue or clone number, the host species in which the antibody was raised and mention whether the antibody is monoclonal or polyclonal. Please indicate the concentrations used for different experimental procedures.
mouse-anti-FLAG-M2	Sigma-Aldrich	Cat # F3165; RRID: AB_259529
rabbit-anti-V5	Cell Signaling Technologies	Cat # D3H8Q
mouse anti-GAPDH	Cell Signaling Technologies	Cat # 97166; RRID: AB_2756824
mouse anti-alpha-tubulin	Cell Signaling Technologies	Cat # 3873; RRID: AB_1904178
goat anti-BLM	Bethyl Laboratories	Cat # A300-120A
rabbit anti-BLM	Cell Signaling Technologies	Cat # 2742
rabbit anti-TOP3A	Proteintech	Cat # 14525-1-AP
rabbit anti-RAD54L2	Abclonal	Cat # A6144
rabbit anti-FAM175B (ABRAXAS2)	Abcam	Cat # ab68801
rabbit anti-ZZZ3	Bethyl Laboratories	Cat # A303-331A
goat anti-mouse IgG HRP	Invitrogen	Cat # 31430
goat anti-rabbit IgG HRP	Invitrogen	Cat # 31460
streptavidin-HRP	Cell Signaling Technologies	Cat # 3999
donkey anti-Goat IgG, Alexa Fluor 546	Invitrogen	Cat # A-11056
donkey anti-Rabbit IgG, Alexa Fluor 488	Invitrogen	Cat # A-21206
donkey anti-Mouse IgG, Alexa Fluor 488	Invitrogen	Cat # A-21202
Oligonucleotides and sequence-based reagents
For long lists of oligos or other sequences please refer to the relevant Table(s) or EV Table(s)
AGATCACTTGCAAAGTTCTCCCCAGACCCATGCTG	This study	For RAD54L2 QuikChange site-directed mutagenesis
CAGCATGGGTCTGGGGAGAACTTTGCAAGTGATCT	This study	For RAD54L2 QuikChange site-directed mutagenesis
AAGATGGGCAGCAGCCGCCG CGG	This study	sgRNA sequence for RAD54L2 editing
AUUGUAUGCGAUCGCAGAC	PMID: 22645306	Control siRNA
AGCAGCGAUGUGAUUUGCA	PMID: 22645306	BLM siRNA
AGCCUUCACGAAUGUUGAU	PMID: 22645306	RMI1 siRNA
ACAUCGGGUUUGAGAUUAU	PMID: 22645306	TOP3A siRNA
Chemicals, enzymes and other reagents		Chemicals, enzymes and other reagentsRNA for C
e.g. drugs, peptides, recombinant proteins, dyes etc.		e.g. drugs, peptides, recombinant proteins, dyes etcRNA for g. drugs, peptides, recombinant proteins, dyes
DMEM	Wisent	Cat # 319-005-CL
FBS	Wisent	Cat # 098-150
penicillin/streptomycin	Wisent	Cat # 450-201-EL
blasticidin	Bioshop	Cat # BLA477
zeomycin	InvivoGen	Cat # ant-zn-05
puromycin	Sigma-Aldrich	Cat # P7255-25MG
hygromycin B	BioShop	Cat # HYG002.202
Lipofectamine 3000	ThermoFisher	Cat # L3000001
X-tremeGENE HP	Roche	Cat # 6366236001
doxycycline	Sigma-Aldrich	Cat # D9891
biotin	Sigma-Aldrich	Cat # B-4639
Protease Inhibitor Cocktail	MilliporeSigma	Cat # P8340
Benzonase	MilliporeSigma	Cat # E1014
Streptavidin Sepharose HP	MilliporeSigma	Cat # 69203
TrypLE Express	Gibco	Cat # 12604-021
Lipofectamine RNAiMAX	Invitrogen	Cat # 13778075
siCTRL	Dharmacon Horizon	Custom, see 'Oligonucleotides and sequence-based reagents'
siBLM	Dharmacon Horizon	Custom, see 'Oligonucleotides and sequence-based reagents'
siRMI1	Dharmacon Horizon	Custom, see 'Oligonucleotides and sequence-based reagents'
siTOP3A	Dharmacon Horizon	Custom, see 'Oligonucleotides and sequence-based reagents'
FAAP24 SMARTpool	Dharmacon Horizon	M-016958-01
CCDC6 SMARTpool	Dharmacon Horizon	M-010551-01
CENPT SMARTpool	Dharmacon Horizon	M-014577-02
CEP192 SMARTpool	Dharmacon Horizon	M-032250-01
CSRP2 SMARTpool	Dharmacon Horizon	M-011244-02
RADX SMARTpool	Dharmacon Horizon	M-014634-01
ABRAXAS2 SMARTpool	Dharmacon Horizon	M-016146-01
SLF2 SMARTpool	Dharmacon Horizon	M-016268-01
FANCD2 SMARTpool	Dharmacon Horizon	M-016376-02
FANCM SMARTpool	Dharmacon Horizon	M-021955-01
MCM10 SMARTpool	Dharmacon Horizon	M-019193-00
NIP7 SMARTpool	Dharmacon Horizon	M-020446-01
NOC4L SMARTpool	Dharmacon Horizon	M-014293-01
PCID2 SMARTpool	Dharmacon Horizon	M-020730-00
PIAS1 SMARTpool	Dharmacon Horizon	M-008167-01
RAD54L2 SMARTpool	Dharmacon Horizon	M-014122-01
SIRT1 SMARTpool	Dharmacon Horizon	M-003540-01
CENPX SMARTpool	Dharmacon Horizon	M-010318-00
UBR5 SMARTpool	Dharmacon Horizon	M-007189-02
USP33 SMARTpool	Dharmacon Horizon	M-006081-00
WRN SMARTpool	Dharmacon Horizon	M-010378-01
ZZZ3 SMARTpool	Dharmacon Horizon	M-013939-01
bromodeoxyuridine	Sigma-Aldrich	Cat # B5002
colcemid	Gibco	Cat # 15212012
Hoechst 3342	Cell Signalling Technologies	Cat # 4082S
cOmplete EDTA-free Protease Inhibitor Cocktail	Roche	Cat # 11873580001
PhosSTOP phosphatase inhibitor	Roche	Cat # PHOSS-RO
SuperSignal West Pico PLUS chemiluminescent substrate	ThermoFisher	Cat # 34580
Dynabeads Protein G	Invitrogen	Cat # 10003D
goat serum	ThermoFisher	Cat # 16210064
4’,6-diamidino-2-phenylindole (DAPI)	Sigma-Aldrich	Cat # D9542
ProLong Gold Antifade	ThermoFisher	Cat # P36930
hydroxyurea	BioBasic	Cat # HB0528
Software
Include version where applicable
SAINTexpress version 3.6.1	PMID: 24513533
ProHits 4.0	PMID: 27132685
Mascot V2.3.02	PMID: 10612281
Comet V2016.01 rev.2	PMID: 23148064
Trans-Proteomic Pipeline v.4.7.1	https://sourceforge.net/projects/sashimi/files/Trans-Proteomic%20Pipeline%20(TPP)/
iProphet	PMID: 21876204
FlowJo	BD Biosciences	RRID: SCR_008520
Princeton Generic Gene Ontology (GO) Term Finder	PMID: 15297299
REVIGO	PMID: 21789182
Cytocape 3.10.1	PMID: 14597658
Other
Kits, instrumentation, laboratory equipment, lab ware etc. that are critical for the experimental procedure and do not fit in any of the above categories can be listed here.
Pierce Rapid Gold BCA Protein Assay Kit	ThermoFisher	Cat # A53225
MycoAlert PLUS Mycoplasma Detection Kit	Lonza	Cat # LT07-705
